# Structural basis for selective stalling of human ribosome nascent chain complexes by a drug-like molecule

**DOI:** 10.1101/315325

**Authors:** Wenfei Li, Fred R. Ward, Kim F. McClure, Stacey Tsai-Lan Chang, Elizabeth Montabana, Spiros Liras, Robert Dullea, Jamie H. D. Cate

## Abstract

Small molecules that target the ribosome generally have a global impact on protein synthesis. However, the drug-like molecule PF-06446846 (PF846) binds the human ribosome and selectively blocks the translation of a small subset of proteins by an unknown mechanism. In high-resolution cryo-electron microscopy (cryo-EM) structures of human ribosome nascent chain complexes stalled by PF846, PF846 binds in the ribosome exit tunnel in a newly-identified and eukaryotic-specific pocket formed by the 28S ribosomal RNA (rRNA), and redirects the path of the nascent polypeptide chain. PF846 arrests the translating ribosome in the rotated state that precedes mRNA and tRNA translocation, with peptidyl-tRNA occupying a mixture of A/A and hybrid A/P sites, in which the tRNA 3’-CCA end is improperly docked in the peptidyl transferase center. Using mRNA libraries, selections of PF846-dependent translation elongation stalling sequences reveal sequence preferences near the peptidyl transferase center, and uncover a newly-identified mechanism by which PF846 selectively blocks translation termination. These results illuminate how a small molecule selectively stalls the translation of the human ribosome, and provides a structural foundation for developing small molecules that inhibit the production of proteins of therapeutic interest.
