## Supplementary Table 6 for "Structural basis for selective stalling of human ribosome nascent chain complexes by a drug-like molecule"

### Sheet: PTC stop sig
seq	baseMean	log2FoldChange	lfcSE	stat	pvalue	padj
NVP*	673.236	2.98758	0.223073	13.3928	6.66072e-41	4.65418e-36
HVP*	354.334	2.96488	0.231769	12.7924	1.8077e-37	4.21044e-33
NPL*	476.967	2.59252	0.209719	12.3619	4.20277e-35	7.34171e-31
DVP*	203.04	3.16693	0.277564	11.4097	3.73822e-30	5.22416e-26
RVP*	297.656	2.84379	0.255132	11.1464	7.46042e-29	8.68828e-25
YVP*	248.505	2.98851	0.269991	11.0689	1.77528e-28	1.77211e-24
NPT*	287.592	2.70536	0.247234	10.9425	7.21705e-28	6.30364e-24
NPV*	217.745	3.04223	0.278992	10.9044	1.09825e-27	8.52672e-24
NAP*	235.648	2.74664	0.25342	10.8383	2.26573e-27	1.58318e-23
NPI*	199.679	3.00935	0.279895	10.7517	5.81695e-27	3.69508e-23
DPI*	245.295	2.98447	0.282868	10.5507	5.04025e-26	2.9349e-22
NAT*	181.004	3.05186	0.297539	10.257	1.10054e-24	5.91542e-21
NVI*	162.062	3.2296	0.316193	10.214	1.71591e-24	8.56421e-21
CVP*	128.88	3.51697	0.345254	10.1866	2.27519e-24	1.05986e-20
QVP*	185.587	2.82644	0.283343	9.97535	1.95415e-23	8.53415e-20
MVT*	213.041	2.728	0.275497	9.9021	4.07641e-23	1.67552e-19
DPF*	164.049	3.07881	0.312914	9.83917	7.63401e-23	2.96348e-19
NPA*	173.241	2.82451	0.294396	9.59424	8.45338e-22	2.9534e-18
DVT*	145.042	3.0319	0.319415	9.49205	2.26529e-21	7.53748e-18
YPV*	124.86	3.22406	0.341768	9.43349	3.96659e-21	1.25984e-17
MVP*	123.719	3.27072	0.349993	9.3451	9.18005e-21	2.78894e-17
NVT*	176.626	2.68538	0.288639	9.3036	1.35774e-20	3.95301e-17
HPV*	141.97	2.96919	0.323616	9.17502	4.51477e-20	1.26188e-16
YPI*	94.7156	3.90492	0.426573	9.15417	5.47791e-20	1.47219e-16
HPT*	156.169	2.75541	0.306133	9.00069	2.24299e-19	5.80478e-16
DYP*	138.792	2.73376	0.30541	8.95113	3.51869e-19	8.78101e-16
NIP*	188.752	2.76035	0.309617	8.91538	4.86127e-19	1.17131e-15
YPS*	211.302	2.48901	0.28226	8.81816	1.16355e-18	2.71011e-15
DVQ*	113.544	2.88575	0.336741	8.56965	1.03802e-17	2.33973e-14
HPL*	193.413	2.3464	0.274006	8.5633	1.09686e-17	2.3951e-14
EVP*	126.123	3.03949	0.356254	8.53182	1.4406e-17	3.05037e-14
MIP*	89.5417	3.39923	0.400128	8.49536	1.97312e-17	4.05505e-14
SVP*	112.984	3.09222	0.364884	8.47452	2.36051e-17	4.61145e-14
NGT*	263.627	2.1558	0.254409	8.47377	2.37585e-17	4.61145e-14
NPN*	104.739	3.0821	0.363981	8.46776	2.50157e-17	4.72425e-14
SIP*	109.62	3.04741	0.361759	8.42389	3.64197e-17	6.69691e-14
SPT*	185.338	2.35131	0.280681	8.37716	5.42179e-17	9.71404e-14
DVL*	134.962	2.55369	0.307453	8.30596	9.90152e-17	1.72967e-13
YPQ*	108.467	3.08758	0.372677	8.28489	1.18222e-16	2.01481e-13
DPC*	106.272	3.05472	0.370681	8.24082	1.7103e-16	2.84542e-13
KVP*	186.319	2.45893	0.300369	8.18635	2.69277e-16	4.37576e-13
HPI*	108.918	2.76799	0.339271	8.15862	3.38882e-16	5.38167e-13
RIP*	145.925	2.3525	0.290375	8.1016	5.42423e-16	8.42262e-13
DPL*	94.2881	3.07713	0.380957	8.07736	6.61861e-16	1.00538e-12
NDP*	138.719	2.44905	0.303901	8.05871	7.71068e-16	1.14635e-12
YPA*	101.363	2.9032	0.3653	7.94742	1.9043e-15	2.77215e-12
YVT*	127.477	2.78048	0.351422	7.91208	2.53119e-15	3.60953e-12
LVP*	135.402	2.4539	0.312179	7.86057	3.82398e-15	5.34401e-12
AVP*	160.366	2.16406	0.279584	7.74031	9.91785e-15	1.33567e-11
NVQ*	114.13	2.53304	0.327266	7.74002	9.93991e-15	1.33567e-11
DPD*	75.1955	3.30479	0.427254	7.73495	1.03447e-14	1.36384e-11
YIP*	90.1041	3.09222	0.400709	7.71686	1.19229e-14	1.5428e-11
DGP*	140.506	2.38757	0.312151	7.64875	2.02945e-14	2.57832e-11
NPD*	83.9279	3.14112	0.414872	7.57131	3.69481e-14	4.61027e-11
DAT*	103.243	2.56961	0.340396	7.5489	4.38952e-14	5.38101e-11
NPQ*	119.256	2.59431	0.346949	7.47749	7.57559e-14	9.12662e-11
QPP*	170.821	1.95796	0.26493	7.39048	1.46296e-13	1.73262e-10
NYP*	100.755	2.67141	0.362197	7.37557	1.63647e-13	1.90581e-10
NPS*	301.27	1.7228	0.239094	7.20553	5.78187e-13	6.51627e-10
DPA*	64.92	3.27799	0.458319	7.1522	8.53971e-13	9.47162e-10
DSD*	67.7436	3.14487	0.442963	7.09962	1.25096e-12	1.36579e-09
TPI*	99.5297	2.40828	0.340011	7.08296	1.41112e-12	1.51695e-09
NAL*	163.212	2.01725	0.285504	7.06558	1.59944e-12	1.69335e-09
QPT*	65.0784	3.30686	0.468412	7.05973	1.6683e-12	1.73989e-09
FPT*	69.4673	2.98604	0.426378	7.00327	2.5006e-12	2.56956e-09
FPI*	65.8172	3.13178	0.450185	6.95666	3.48427e-12	3.52846e-09
NPR*	86.0844	2.64272	0.380911	6.9379	3.97958e-12	3.97247e-09
CIP*	64.1025	3.35158	0.483695	6.92911	4.23483e-12	4.16772e-09
TVI*	99.0999	2.55753	0.36995	6.91318	4.73903e-12	4.59917e-09
HVT*	91.0085	2.56857	0.375007	6.8494	7.41598e-12	6.97711e-09
NVL*	173.576	2.02538	0.301663	6.71403	1.89317e-11	1.74059e-08
YPL*	103.117	2.31287	0.345455	6.69512	2.15489e-11	1.95549e-08
YPT*	243.544	1.58027	0.238523	6.62521	3.46764e-11	3.10643e-08
DPS*	119.295	2.13249	0.322741	6.60744	3.9102e-11	3.45855e-08
DAL*	112.224	2.15846	0.327348	6.59379	4.28728e-11	3.69844e-08
YYP*	63.6642	2.99396	0.455039	6.57958	4.71792e-11	4.0203e-08
MVQ*	48.2189	3.56938	0.546981	6.5256	6.77317e-11	5.70211e-08
SVL*	185.301	1.95766	0.304874	6.42121	1.35197e-10	1.12463e-07
NPM*	52.5041	3.48303	0.548598	6.34897	2.16763e-10	1.78192e-07
NSL*	131.878	1.99413	0.314918	6.33223	2.41647e-10	1.96339e-07
DPV*	70.2006	2.67462	0.422897	6.32451	2.54035e-10	2.04031e-07
WIP*	54.6356	2.97938	0.473758	6.28882	3.19887e-10	2.54001e-07
HPQ*	86.3153	2.60935	0.415279	6.28337	3.31319e-10	2.60123e-07
HIP*	68.5336	2.61434	0.418165	6.25194	4.05395e-10	3.14744e-07
NPC*	63.0984	2.91551	0.468858	6.21831	5.02533e-10	3.85874e-07
DAD*	54.1578	2.99611	0.48337	6.19838	5.70465e-10	4.33275e-07
CPT*	49.5645	3.13166	0.5093	6.14895	7.79981e-10	5.798e-07
FPS*	90.4821	2.10881	0.343821	6.13348	8.59795e-10	6.25814e-07
MPT*	71.9565	2.50673	0.410904	6.10052	1.05725e-09	7.61599e-07
NGP*	589.833	1.47365	0.242023	6.08889	1.13698e-09	8.10677e-07
YVQ*	68.9008	2.66725	0.44436	6.00246	1.94352e-09	1.37175e-06
YPD*	56.5882	2.88468	0.481952	5.98542	2.15831e-09	1.50812e-06
NPH*	69.6618	2.38441	0.401473	5.93916	2.8649e-09	1.97003e-06
SPI*	87.5425	2.16314	0.364255	5.93854	2.87575e-09	1.97003e-06
NPG*	61.7063	2.60755	0.442639	5.89091	3.84066e-09	2.6055e-06
DGL*	65.7978	2.64136	0.448518	5.88908	3.88353e-09	2.60925e-06
YAT*	58.1625	2.72808	0.465421	5.86154	4.58597e-09	3.05186e-06
DCG*	40.6796	3.40149	0.583948	5.82499	5.71165e-09	3.72992e-06
FVP*	47.8001	2.91847	0.50177	5.81636	6.01439e-09	3.89126e-06
LPP*	222.427	1.36919	0.236163	5.79766	6.72455e-09	4.27162e-06
TVT*	77.329	2.19474	0.385778	5.68913	1.27685e-08	7.89558e-06
DAP*	59.5483	2.49337	0.444905	5.60427	2.09131e-08	1.2707e-05
NPF*	60.6894	2.4336	0.437324	5.56474	2.62536e-08	1.56792e-05
MVK*	49.5152	2.71198	0.495238	5.47612	4.34765e-08	2.57451e-05
DAN*	39.052	3.37161	0.619437	5.44302	5.2384e-08	3.07591e-05
EPL*	34.7659	3.45354	0.635431	5.43496	5.48096e-08	3.18826e-05
WPT*	44.24	2.78275	0.512131	5.43366	5.521e-08	3.18826e-05
DVI*	43.2547	2.83107	0.524165	5.4011	6.62326e-08	3.7626e-05
DPN*	30.1535	4.15417	0.770989	5.38811	7.12025e-08	3.98941e-05
TDT*	52.9628	2.50269	0.464519	5.3877	7.13669e-08	3.98941e-05
DPY*	37.4285	3.16706	0.599974	5.27867	1.30128e-07	7.10364e-05
HAP*	66.2588	2.12074	0.401905	5.27671	1.31523e-07	7.12414e-05
CVK*	58.4818	2.28011	0.436823	5.21976	1.79158e-07	9.62976e-05
CTP*	36.1455	3.14709	0.606071	5.1926	2.07376e-07	0.000110614
DVM*	54.1589	2.63556	0.508463	5.18338	2.17896e-07	0.000115344
NPK*	55.6137	2.34237	0.454427	5.15456	2.54222e-07	0.000132565
DCP*	31.1295	3.39588	0.659989	5.14536	2.67014e-07	0.000138204
DVF*	61.3274	2.50863	0.488037	5.14026	2.74366e-07	0.000140965
DIP*	50.5098	2.37585	0.463117	5.13014	2.8953e-07	0.000147671
LIP*	41.6141	2.67151	0.524501	5.09344	3.51626e-07	0.000175499
DPH*	42.9415	2.69451	0.5321	5.06392	4.10724e-07	0.000203542
DYT*	32.3235	3.16627	0.625695	5.0604	4.18379e-07	0.000205875
HDP*	40.5971	2.65835	0.528023	5.03454	4.7899e-07	0.000232867
DVD*	31.7938	3.32745	0.661122	5.03304	4.8276e-07	0.000232867
CVQ*	39.6818	2.68829	0.537783	4.99883	5.7679e-07	0.000274691
CCP*	35.8468	2.86866	0.573909	4.99847	5.77883e-07	0.000274691
HVQ*	33.7148	3.03506	0.607845	4.99315	5.94012e-07	0.00028045
HNT*	50.8708	2.29274	0.460157	4.98251	6.27661e-07	0.000292386
HAT*	60.4037	2.07216	0.421813	4.91251	8.99169e-07	0.000413351
DSN*	35.2128	2.83882	0.578552	4.90677	9.25904e-07	0.00042286
NNI*	32.1872	3.02364	0.618604	4.88784	1.0195e-06	0.000462581
HTP*	44.5714	2.56651	0.527156	4.86859	1.12397e-06	0.000504506
HPR*	67.2215	2.12714	0.436948	4.86817	1.12634e-06	0.000504506
DAV*	43.924	2.51274	0.518929	4.84217	1.28428e-06	0.000571585
SVT*	67.2067	2.18649	0.451678	4.84083	1.293e-06	0.000571825
SYP*	26.7806	3.55919	0.739355	4.8139	1.4801e-06	0.000650451
HYP*	36.1679	2.89416	0.601484	4.8117	1.49655e-06	0.000653572
HPG*	37.3818	2.64831	0.55083	4.80786	1.52554e-06	0.000662092
NSP*	61.201	2.19735	0.457992	4.79778	1.60432e-06	0.000687743
FPV*	28.5527	3.27281	0.684858	4.77881	1.76333e-06	0.000751299
DVG*	67.8565	2.01884	0.423458	4.7675	1.86522e-06	0.000789894
CVI*	60.9284	2.0984	0.440457	4.76415	1.89653e-06	0.000798314
DEL*	44.4642	2.55289	0.536098	4.76199	1.91689e-06	0.000802051
DGG*	50.4359	2.17859	0.460402	4.73193	2.22396e-06	0.000924395
NCP*	58.7422	2.16521	0.457678	4.73086	2.23575e-06	0.000924395
SPL*	157.181	1.23297	0.262857	4.69063	2.72369e-06	0.0011065
DDT*	40.6778	2.37223	0.511768	4.63537	3.56306e-06	0.00143086
QIP*	65.9813	2.00745	0.435873	4.60558	4.1132e-06	0.00163301
DVV*	40.5231	2.54243	0.553845	4.59051	4.42158e-06	0.00174553
DYA*	38.8519	2.46157	0.536449	4.58863	4.46167e-06	0.00175146
NGL*	295.639	1.13325	0.247209	4.58419	4.55749e-06	0.00177908
DAG*	42.3455	2.45163	0.535152	4.58119	4.62337e-06	0.00179477
KPT*	43.8732	2.23368	0.487742	4.57962	4.65816e-06	0.00179828
SVI*	68.1048	2.11399	0.463449	4.56143	5.08075e-06	0.00194121
TVP*	38.0119	2.62741	0.576023	4.56129	5.08395e-06	0.00194121
CPQ*	24.9356	3.23319	0.711343	4.54519	5.48845e-06	0.002073
NAQ*	37.5651	2.47398	0.545277	4.5371	5.70333e-06	0.00214258
EYP*	24.8489	3.19323	0.717068	4.45318	8.46083e-06	0.00312804
CPS*	26.455	3.03518	0.68511	4.43021	9.4142e-06	0.00346219
TAT*	45.0406	2.10889	0.476844	4.42259	9.7524e-06	0.00356779
EAT*	30.3731	2.6167	0.596943	4.3835	1.16788e-05	0.00425028
NTP*	49.6728	2.06604	0.472895	4.36892	1.24862e-05	0.0045206
YDT*	30.3754	2.77222	0.635378	4.3631	1.28234e-05	0.00459506
DCL*	31.0591	2.55753	0.587152	4.35582	1.32568e-05	0.00472613
NTQ*	20.6356	3.88714	0.895272	4.34185	1.41289e-05	0.00498614
FVT*	29.6854	2.77498	0.640781	4.33062	1.48687e-05	0.00522085
YAQ*	19.7002	3.768	0.871346	4.32434	1.52989e-05	0.00534505
EVT*	42.35	2.35111	0.549168	4.28123	1.85867e-05	0.00641374
YTP*	38.6309	2.54425	0.594357	4.28067	1.86331e-05	0.00641374
DTI*	37.6751	2.31639	0.544172	4.25672	2.07447e-05	0.00710556
SAL*	78.0455	1.6702	0.393645	4.2429	2.20653e-05	0.00751559
CDQ*	23.9564	2.97282	0.705579	4.2133	2.51661e-05	0.0084138
DED*	23.553	2.99618	0.711569	4.21067	2.54611e-05	0.00847186
DPM*	18.6891	3.73342	0.892007	4.18541	2.84649e-05	0.00942647
MVS*	43.4354	2.17871	0.521038	4.18149	2.89603e-05	0.00954528
EVI*	33.8554	2.42018	0.579178	4.17864	2.93254e-05	0.00962025

### Sheet: PTC readthrough sig
seq	baseMean	log2FoldChange	lfcSE	stat	pvalue	padj
LVSY	528.369	2.96399	0.22783	13.0096	1.07858e-38	3.76829e-34
HFHS	301.077	2.49525	0.258326	9.65931	4.48889e-22	1.65085e-18
HYHS	171.934	2.32445	0.320287	7.2574	3.94614e-13	4.52027e-10
RSCK	93.7579	2.65979	0.385739	6.89531	5.37457e-12	5.1445e-09
HGHS	196.253	1.85366	0.270686	6.848	7.48884e-12	6.97711e-09
KIIW	90.0564	2.58884	0.392176	6.60122	4.07777e-11	3.56168e-08
HKAS	93.546	2.14379	0.347262	6.1734	6.68367e-10	5.02174e-07
LVSA	155.735	1.89247	0.308304	6.13831	8.34062e-10	6.13474e-07
HKSS	98.6039	2.07772	0.355389	5.84631	5.02585e-09	3.31303e-06
HLHS	155.553	1.66292	0.28671	5.8	6.63165e-09	4.25125e-06
HIHS	85.1535	2.0863	0.362929	5.74851	9.00319e-09	5.66755e-06
LVSH	92.662	2.24354	0.391461	5.7312	9.97227e-09	6.22154e-06
SYHS	105.028	1.8966	0.335319	5.65609	1.54856e-08	9.49175e-06
ATHF	60.3263	-2.74898	0.493527	-5.57006	2.5465e-08	1.53393e-05
FVSY	78.1353	2.15919	0.399275	5.40777	6.38128e-08	3.65485e-05
AYHS	54.3756	2.56264	0.478554	5.35497	8.55686e-08	4.74532e-05
YIGQ	40.3483	3.08366	0.579866	5.31789	1.04978e-07	5.77588e-05
RIIW	66.6308	2.03645	0.393927	5.1696	2.3459e-07	0.000123248
HCHS	60.1229	2.12711	0.414877	5.12708	2.94269e-07	0.000149
LSHD	74.9541	1.88218	0.367745	5.11816	3.08537e-07	0.000155101
YIGV	96.7516	1.66943	0.331706	5.03285	4.83231e-07	0.000232867
HAHS	303.418	2.69043	0.539172	4.98992	6.04039e-07	0.00028327
RACK	49.7426	2.40311	0.488619	4.91817	8.73569e-07	0.000404243
GFHS	44.775	2.31858	0.482688	4.80348	1.55928e-06	0.000672562
LISY	89.1849	1.79856	0.380355	4.72865	2.2602e-06	0.000929008
RSCR	102.276	1.47455	0.313323	4.70617	2.52418e-06	0.00103144
HMHS	42.9445	2.42004	0.521826	4.63763	3.52423e-06	0.00142344
SFRD	56.8885	-2.22894	0.48271	-4.61755	3.88302e-06	0.00155044
GGRW	111.835	1.41121	0.309735	4.55618	5.20917e-06	0.00197821
YIGM	40.3925	2.333	0.514778	4.53205	5.84127e-06	0.00218267
LTSY	70.2652	1.76682	0.394326	4.48061	7.44294e-06	0.00276636
WIIY	20.8572	3.9035	0.894588	4.36346	1.28019e-05	0.00459506
WVIW	56.4527	1.84788	0.424941	4.34856	1.37034e-05	0.00486053
HNHS	65.809	1.66366	0.38834	4.28404	1.8353e-05	0.00638017
YRDM	44.6889	2.19098	0.516534	4.24169	2.21839e-05	0.00751559
HIGL	106.159	1.62274	0.382641	4.24088	2.22644e-05	0.00751559
WIIW	23.8249	2.99786	0.707951	4.23456	2.29002e-05	0.00769303
